# Absolute Scaling of Single-Cell Transcriptomes Reveals Pervasive Hypertranscription in Adult Stem and Progenitor Cells

**DOI:** 10.1101/2021.12.13.472426

**Authors:** Yun-Kyo Kim, Miguel Ramalho-Santos

## Abstract

Hypertranscription facilitates biosynthetically demanding cellular state transitions through global upregulation of the nascent transcriptome. Despite its potential widespread relevance, documented examples of hypertranscription remain few and limited predominantly to early development. This limitation is in large part due to the fact that modern sequencing approaches, including single-cell RNA sequencing (scRNA-seq), generally assume similar levels of transcriptional output per cell. Here, we use molecule counting and spike-in normalization to develop absolute scaling of single-cell RNA sequencing data. Absolute scaling enables an estimation of total transcript abundances per cell, which we validate in embryonic stem cell (ESC) and germline data and apply to adult mouse organs at steady-state or during regeneration. The results reveal a remarkable dynamic range in transcriptional output among adult cell types. We find that many different multipotent stem and progenitor cell populations are in a state of hypertranscription, including in the hematopoietic system, intestine and skin. Hypertranscription marks cells with multilineage potential in adult organs, is redeployed in conditions of tissue injury, and can precede by 1-2 days bursts of proliferation during regeneration. In addition to the association between hypertranscription and the stem/progenitor cell state, we dissect the relationship between transcriptional output and cell cycle, ploidy and secretory behavior. Our analyses reveal a common set of molecular pathways associated with hypertranscription across adult organs, including chromatin remodeling, DNA repair, ribosome biogenesis and translation. Our findings introduce an approach towards maximizing single-cell RNA-seq profiling. By applying this methodology across a diverse collection of cell states and contexts, we put forth hypertranscription as a general and dynamic cellular program that is pervasively employed during development, organ maintenance and regeneration.

**SUMMARY STATEMENT:** Absolute scaling of single-cell transcriptomic data reveals highly dynamic global levels of transcription across adult cell lineages
