## Supplementary material for "Absolute Scaling of Single-Cell Transcriptomes Reveals Pervasive Hypertranscription in Adult Stem and Progenitor Cells": Table S1 - Tabula Muris Absolute Scaling Stats

### Sheet: Smartseq-2 Organ Stats
	Identity	Count	Min	Max	Median	IQR
1	Skin	2222	154247	6.99792e+06	1.11302e+06	776071
2	Fat	4652	142863	6.86346e+06	1.00393e+06	1.23501e+06
3	Mammary_Gland	2311	154424	6.3952e+06	1.43932e+06	957558
4	Heart	4051	142816	5.55232e+06	786254	655829
5	Bladder	1325	182393	7.39184e+06	2.24536e+06	1.48904e+06
6	Brain_Myeloid	4298	143406	4.0885e+06	560647	271288
7	Thymus	1293	143082	4.68062e+06	352143	225653
8	Spleen	1611	143147	3.45512e+06	338418	199384
9	Kidney	396	142712	2.00482e+06	390476	340431
10	Diaphragm	824	148904	4.73179e+06	467577	465498
11	Limb_Muscle	1025	142693	4.83722e+06	607668	544060
12	Tongue	1349	159875	7.44991e+06	2.02767e+06	1.28602e+06
13	Brain_Non-Myeloid	3087	143218	7.38311e+06	1.09101e+06	852557
14	Marrow	4779	143097	7.43592e+06	772866	1.15538e+06
15	Trachea	1285	143243	5.629e+06	1.24503e+06	1.05419e+06
16	Lung	1574	143967	3.3427e+06	490210	569660
17	Large_Intestine	3623	143757	7.45311e+06	1.47103e+06	2.45496e+06
18	Pancreas	1444	144564	7.43712e+06	2.10093e+06	2.30226e+06
19	Liver	584	145427	7.32917e+06	627000	1.24165e+06
20	Aorta	313	151305	3.44264e+06	633467	627891

### Sheet: Smartseq-2 Cell Type Stats
	Identity	Count	Min	Max	Median	IQR
1	epidermal cell	266	179577	6.36445e+06	1.95793e+06	1.10259e+06
2	endothelial cell	2979	142693	5.83471e+06	467620	392725
3	basal cell	1324	154424	6.3952e+06	1.48425e+06	860473
4	bladder cell	675	182393	5.46369e+06	1.72244e+06	1.03237e+06
5	leukocyte	649	143967	4.57103e+06	925053	621613
6	microglial cell	4241	143406	4.0885e+06	559857	268128
7	immature T cell	1282	143082	4.68062e+06	351341	232289
8	B cell	1926	143147	3.45512e+06	320274	195845
9	macrophage	384	148904	2.13932e+06	576094	442544
10	mesenchymal stem cell of adipose	2063	149957	6.86346e+06	1.69963e+06	979607
11	fibroblast	2068	156363	5.55232e+06	996574	568387
12	myofibroblast cell	162	168977	1.49582e+06	482320	312289
13	endocardial cell	164	176324	2.66236e+06	668190	455864
14	skeletal muscle satellite stem cell	433	174313	4.73179e+06	398616	184841
15	skeletal muscle satellite cell	523	142912	1.66596e+06	569212	333512
16	basal cell of epidermis	1598	154247	7.07438e+06	1.71368e+06	949566
17	astrocyte	395	145994	6.66408e+06	628518	731635
18	granulocyte	727	143097	3.17563e+06	586527	597563
19	basophil	20	345240	4.12464e+06	1.3268e+06	708223
20	keratinocyte stem cell	1355	154578	3.84319e+06	900020	495439
21	mesenchymal cell	790	170389	4.98522e+06	1.52313e+06	916430
22	natural killer cell	163	160144	1.57652e+06	451971	291612
23	stromal cell	831	152090	5.09663e+06	1.05394e+06	938720
24	lung endothelial cell	656	149930	2.58377e+06	365771	224213
25	oligodendrocyte	1350	143218	7.38311e+06	1.3056e+06	660966
26	Slamf1-positive multipotent progenitor cell	134	1.50194e+06	5.12654e+06	3.01812e+06	978368
27	megakaryocyte-erythroid progenitor cell	54	986757	5.27616e+06	2.21993e+06	971428
28	epithelial cell of large intestine	1802	143757	7.41596e+06	1.49141e+06	2.39091e+06
29	immature B cell	341	154401	5.63364e+06	431434	363539
30	Slamf1-negative multipotent progenitor cell	713	274568	6.25276e+06	1.53946e+06	899654
31	large intestine goblet cell	787	166225	7.45311e+06	2.89679e+06	2.85611e+06
32	pancreatic A cell	386	156538	7.12602e+06	2.35137e+06	1.30704e+06
33	stem cell of epidermis	44	1.05837e+06	6.99792e+06	2.82209e+06	1.35731e+06
34	neuron	275	143541	6.49323e+06	1.34778e+06	1.54052e+06
35	monocyte	176	148000	4.70618e+06	839815	908082
36	Brush cell of epithelium proper of large intestine	60	147670	1.30979e+06	470960	352944
37	late pro-B cell	304	229623	5.86377e+06	1.18065e+06	1.15839e+06
38	granulocyte monocyte progenitor cell	104	327975	7.43592e+06	2.43679e+06	3.84964e+06
39	cardiac muscle cell	108	149447	2.67417e+06	694177	630466
40	hepatocyte	277	145427	7.32917e+06	1.74725e+06	3.09594e+06
41	myeloid cell	1106	142863	4.46426e+06	921822	759285
42	bladder urothelial cell	650	354335	7.39184e+06	2.91589e+06	1.58444e+06
43	T cell	739	145630	2.4453e+06	432175	277077
44	keratinocyte	294	745171	7.44991e+06	3.07219e+06	2.00715e+06
45	naive B cell	677	143314	1.30757e+06	301067	139297
46	granulocytopoietic cell	212	691163	6.63907e+06	2.41312e+06	1.4507e+06
47	oligodendrocyte precursor cell	185	181369	4.07149e+06	1.18839e+06	431116
48	common lymphoid progenitor	156	997732	6.39012e+06	2.70651e+06	1.04225e+06
49	type B pancreatic cell	432	201993	7.43712e+06	3.58523e+06	2.56763e+06
50	endothelial cell of hepatic sinusoid	178	174099	1.1385e+06	522066	255782
51	luminal epithelial cell of mammary gland	522	272788	5.57301e+06	1.36697e+06	1.10096e+06
52	hematopoietic precursor cell	265	188694	2.89621e+06	1.15561e+06	409699
53	kidney collecting duct epithelial cell	74	142712	1.37467e+06	251408	145576
54	pre-natural killer cell	22	1.19739e+06	5.86911e+06	2.72781e+06	1.34158e+06
55	Bergmann glial cell	36	151756	3.08195e+06	1.09675e+06	1.3619e+06
56	precursor B cell	511	156400	1.05956e+06	330155	141990
57	Kupffer cell	58	150744	1.86196e+06	425365	435354
58		100	147646	3.67842e+06	492108	403216
59	blood cell	201	177815	5.629e+06	1.16893e+06	885028
60	epithelial cell of proximal tubule	153	143747	1.84606e+06	363029	374416
61	enterocyte of epithelium of large intestine	935	148409	7.39151e+06	948196	1.38642e+06
62	pancreatic PP cell	73	1.32386e+06	5.34668e+06	2.79649e+06	1.54525e+06
63	brain pericyte	153	239384	2.29183e+06	911798	480322
64	pancreatic acinar cell	139	144564	6.25661e+06	542540	724562
65	mature natural killer cell	49	380133	1.86131e+06	743613	328177
66	epithelial cell	185	143243	4.86038e+06	495010	563684
67	pancreatic ductal cell	157	189611	6.27435e+06	1.15579e+06	1.03521e+06
68	professional antigen presenting cell	54	216056	3.28715e+06	1.12446e+06	878899
69	erythrocyte	31	151305	462860	227095	108509
70	immature natural killer cell	36	293071	1.04831e+06	583005	297632
71	pancreatic D cell	135	199734	6.58584e+06	1.79485e+06	1.25663e+06
72	classical monocyte	88	371669	2.19521e+06	830646	405835
73	enteroendocrine cell	39	150489	5.3389e+06	379732	768106
74	DN1 thymic pro-T cell	31	309768	865189	489501	139737
75	epithelial cell of lung	103	156008	3.3427e+06	1.31152e+06	770137
76	pancreatic stellate cell	20	323971	4.40801e+06	1.08273e+06	1.21187e+06
77	smooth muscle cell	42	153993	1.60824e+06	599663	339208
78	regulatory T cell	27	150919	1.05891e+06	444031	370794
79	mesenchymal stem cell	475	148136	4.83722e+06	1.0985e+06	603626
80	immature NK T cell	37	420429	1.86274e+06	863660	315110
81	lymphocyte	76	173095	1.27503e+06	370768	262154

### Sheet: 10X Organ Stats
	Identity	Count	Min	Max	Median	IQR
1	Tongue	7164	5582	59755	14407	10091
2	Liver	1013	1937	56488	4686	4682
3	Bladder	2413	2272	59893	10891	10987
4	Kidney	2494	1661	52379	4988	4739.25
5	Spleen	6982	1759	58328	3813.5	2174.5
6	Thymus	1382	2520	44095	4988	5515.75
7	Mammary Gland	3903	2836	58552	5896	5116
8	Limb Muscle	3505	1736	19324	5054	3633
9	Marrow	3167	3835	58528	8186	8811.5
10	Heart and Aorta	567	1604	33809	6341	4302
11	Lung	4622	1546	50244	4017	2744.5
12	Trachea	8355	1617	26781	4094	2573

### Sheet: 10X Cell Type Stats
	Identity	Count	Min	Max	Median	IQR
1	basal cell of epidermis	4329	5659	43401	12460	5923
2	keratinocyte	2798	5582	59755	20601.5	15164.2
3	Langerhans cell	37	6043	23088	9350	3859
4	hepatocyte	975	1937	56488	4746	4804
5	endothelial cell of hepatic sinusoid	22	2119	6975	3179	1192
6	bladder cell	1188	2272	26067	7971	3858.25
7	bladder urothelial cell	1128	2864	59893	18989.5	10289.2
8	leukocyte	198	2171	29283	5034.5	4697.75
9	endothelial cell	1961	1604	33809	3427	2435
10	kidney capillary endothelial cell	379	1661	52379	3833	2166.5
11	mesangial cell	50	1957	13321	6114.5	2875
12	kidney cell	42	2619	23438	9121	8373
13	kidney collecting duct epithelial cell	387	1693	52284	5638	5027
14	kidney proximal straight tubule epithelial cell	1056	1697	25271	5847.5	6218
15	kidney loop of Henle ascending limb epithelial cell	416	1676	10955	3911	2658.75
16	macrophage	1101	1759	32361	6347	3768
17	B cell	5661	1845	58328	3691	2224
18	natural killer cell	846	1868	16457	3074	1324
19	T cell	3754	1873	41167	4457	1618.75
20	dendritic cell	41	3833	13016	6768	1685
21	immature T cell	1310	2520	44095	4960	5623
22	DN1 thymic pro-T cell	44	3474	13038	5148	1668.5
23	luminal epithelial cell of mammary gland	427	2911	58552	15170	15041.5
24	stromal cell	2855	1546	50244	4258	2918
25	basal cell	378	3410	36531	9943	4831.5
26		657	1743	35313	6164	4487
27	mesenchymal stem cell	1072	2107	16534	6783.5	3164.5
28	skeletal muscle satellite cell	328	2579	15350	5488	2008
29	monocyte	525	3948	19633	7475	2391
30	granulocytopoietic cell	368	4137	47216	16475.5	8870
31	promonocyte	223	3909	34715	15575	7305
32	granulocyte	587	3835	20600	6174	2518
33	hematopoietic precursor cell	358	4131	56491	25480.5	21044.2
34	proerythroblast	170	4183	58528	9297.5	9247.75
35	late pro-B cell	264	4059	53608	10584	10417.8
36	basophil	31	3911	28432	5709	7531
37	early pro-B cell	65	3849	11622	4968	1339
38	immature B cell	113	3841	15295	4704	1130
39	Fraction A pre-pro B cell	58	5177	24347	11722	4709.75
40	erythroblast	22	6148	17648	9169.5	2811.5
41	fibroblast	214	2076	18023	6831.5	3170.5
42	cardiac muscle cell	51	1880	12667	5733	4243
43	endocardial cell	61	2152	21971	8619	4910
44	myeloid cell	83	2849	25307	9328	5401
45	alveolar macrophage	336	2409	22031	6596.5	2962.75
46	lung endothelial cell	395	1631	15652	3686	2357
47	non-classical monocyte	205	2287	17977	4783	3373
48	classical monocyte	154	2063	20490	8937.5	2895
49	ciliated columnar cell of tracheobronchial tree	41	3326	30560	9168	4683
50	type II pneumocyte	78	3223	25534	9630	5000.25
51	mast cell	17	2458	4292	3281	808
52	mesenchymal cell	6225	1803	23550	4043	2426
53	epithelial cell	431	1834	26362	6067	4408
54	blood cell	817	1883	21195	4797	2618
55	neuroendocrine cell	234	1689	13339	3263.5	1450.25
